# Metalation calculator for *E. coli* strain BW25113 grown in M9 minimal media

**DOI:** 10.1101/2025.02.20.639248

**Authors:** Sophie E. Clough, Arthur Glasfeld, Nigel J. Robinson

## Abstract

Here we provide the background data supporting an additional web-based calculator to predict in-cell metalation of proteins within *E. coli* BW25113 grown in M9 media. Intracellular metal availabilities have been estimated from the calibrated responses of DNA-binding, metal-sensing, transcriptional regulators. We have previously tested and validated metalation calculator predictions. They confirm that when proteins are expressed heterologously in *E. coli* in LB medium, they can become mismatched to metal availability and be mismetalated. Mg^2+^GTP-CobW from *Rhodobacter* is predicted to be correctly metalated with cobalt in *E. coli* grown in M9 media, although mismetalated with zinc in LB-grown heterologous cells. Similarly, MncA from *Synechocystis* PCC 6803 is predicted to be correctly metalated with manganese in *E. coli* grown in M9 media, although mismetalated with iron in LB-grown heterologous cells. The M9 metalation calculator is available online and as a spreadsheet for use in optimising metalation in engineering biology. An MncA-refined metalation calculator for idealised cells, reflecting the midpoint of intracellular metal availabilities, is also included and available online.
