## Supplementary Data 1 (Refined Idealised) for "Metalation calculator for *E. coli* strain BW25113 grown in M9 minimal media"

### Sheet: Sheet1
	Metalation calculator for an ideal cell (including Ni-RcnR refinement with K1 at pH 7.0)
				Metal affinities of molecule (M) (dissociation constants)	∆GMP for complexation with the molecule (kJ mol-1)	Buffered metal concentration (M)	Intracellular available ∆GM (kJ mol-1)		e^((∆GM-∆GMP)/RT)				Molecule occupancy with metal
	This spreadsheet allows the calculation of the metalation state of a molecule of interest in an ideal cell with metal availabilities at the mid-points of the ranges of the Salmonella/E. coli metal sensors		Mg	1000	17.1231	0.00266	-14.698		2.66e-06			Mg	1.71574e-08
			Mn	2.6e-08	-43.293	2.58e-06	-31.8968		99.2308			Mn	0.640053
			Fe	1.23e-09	-50.8561	4.75e-08	-41.7992		38.6179			Fe	0.249091
	Intracellular available ΔG (column H) is defined as the free energy required for a ligand to become 50% metalated at a given intracellular metal availability (column G) . The metalation of the molecule of interest depends on the difference between the ΔG for its metalation (column F) and the intracellular available ΔG (column H).		Co	1.78e-10	-55.6476	2.5e-09	-49.0979		14.0449			Co	0.090592
			Ni	3.61e-12	-65.3102	6.38e-12	-63.8986		1.76731			Ni	0.0113994
			Cu	6.58e-13	-69.5298	1.91e-18	-101.134		2.90274e-06			Cu	1.87231e-08
			Zn	3.26e-12	-65.563	1.22e-12	-67.9994		0.374233			Zn	0.00241386
											Total Metalation		0.99355
	Instructions
	Input values in red and yellow cells
	1. Column E (red): Known metal affinities for the molecule of interest, pre-polulated here based on folding preferences of MncA, expressed as dissociation constants (if a metal affinity is unknown, insert a value of 1000 into column E to exclude this metal, or a simulated value can be tested).
	2. Columns G and H (yellow): Intracellular "ideal" metal availabilities (expressed either as a molar concentration in column G or free energy of intracellular metalation in column H). If molar concentrations are inserted (G), the free energy is automatically calculated (H).
	Output in blue cells
	1. Percentage occupancy of the molecule of interest with each metal
	2. Total molecule occupancy with metals (always <100%)
